# Inactivation of the RB1 and PTPN14 tumor suppressors cooperatively enables the lifespan extension activity of the human papillomavirus E7 oncoprotein

**DOI:** 10.64898/2026.03.16.712171

**Authors:** Pushkal Sinduvadi Ramesh, Angelo A. Nicolaci, Leah E. Graham, Joangela Nouel, Kevin Xu, Jennifer M. Binning, Karl Munger, Elizabeth A. White

## Abstract

High-risk human papillomavirus (HPV) E7 proteins bind and inactivate host cellular tumor suppressors and are essential for the immortalization of primary human keratinocytes. E7 proteins from high- and low-risk HPV genotypes bind directly to at least two tumor suppressors, RB1 and PTPN14, and inactivate both. We previously characterized mutations in high-risk HPV E7 proteins that selectively abrogate the ability of E7 to bind either RB1 or PTPN14. Here, we established a genetic complementation system using the E7 mutants defective for binding to RB1 or PTPN14. Neither mutant alone could extend the lifespan of primary keratinocytes. When expressed together, the mutants could, like wild-type high-risk HPV E7, extend keratinocyte lifespan. Both high- and low-risk E7 reduced PTPN14 protein levels and reduced expression of keratinocyte differentiation genes, whereas only high-risk E7 reduced steady-state RB1 levels and induced E2F-dependent genes. Depletion of either RB1 or PTPN14 could cooperate with low-risk HPV6 E7 to extend keratinocyte lifespan. Our findings advance the model that inactivation of at least two tumor suppressors is required for the lifespan extension activity of high-risk HPV E7.

**Significance:** Inactivation of the retinoblastoma tumor suppressor (RB1) is necessary but insufficient for HPV E7-mediated immortalization of human cells. In addition to inactivating RB1, HPV E7 proteins also target for degradation PTPN14, a tumor suppressor and inhibitor of the YAP1 oncoprotein. We report genetic complementation experiments demonstrating that RB1 inactivation and PTPN14 inactivation are separate activities of E7. Either depletion of RB1 or PTPN14 can confer lifespan extension activity on a low-risk HPV E7. These findings redefine our understanding of E7 transforming activity. The predominant difference between high- and low-risk E7 is their ability to degrade RB1, but inactivation of both tumor suppressors is required for E7 activity. Targeting either E7/RB1 or E7/PTPN14 could be of therapeutic benefit.
