## Supplemental Table 1 for "Inactivation of the RB1 and PTPN14 tumor suppressors cooperatively enables the lifespan extension activity of the human papillomavirus E7 oncoprotein"

### Sheet: KEGG 16E7 upregulated
Supplemental Table 1. Pathway analysis related to Figure 3 and Supplemental Figure 5.
Category	Term	Count	List Total	Pop Hits	Pop Total	P-Value	-log10 p-value	Benjamini	Fold Enrichment	Bonferroni	FDR	Fisher Exact	Full Term	User Ids
KEGG_PATHWAY	DNA replication	23	197	36	9375	9.78e-29	28.0097	2.24e-26	30.4	2.24e-26	2.16e-26	1.28e-30	hsa03030:DNA replication	RFC5,PRIM2,FEN1,RFC3,RFC4,RNASEH2A,PCNA,LIG1,MCM7,RFC2,PRIM1,POLD3,POLA2,RPA3,POLD1,POLE2,MCM3,MCM4,MCM5,DNA2,MCM6,POLE,MCM2
KEGG_PATHWAY	Cell cycle	37	197	158	9375	7.11e-28	27.1481	8.14e-26	11.14	1.63e-25	7.86e-26	5.03e-29	hsa04110:Cell cycle	PCNA,MCM7,CDCA5,BUB1B,PKMYT1,AURKB,MTBP,ORC6,CDC45,ORC1,E2F1,E2F2,FBXO5,CDT1,CDKN2A,DDX11,CDC7,ESCO2,CDC6,KNL1,CDC25C,CDC25A,NDC80,SGO1,RBL1,ESPL1,CCNE2,CDK2,MCM3,CDK1,MDM2,MCM4,MCM5,MCM6,TRIP13,MCM2,MAD2L1
KEGG_PATHWAY	Fanconi anemia pathway	16	197	54	9375	1.58e-13	12.8013	1.2e-11	14.1	3.61e-11	1.16e-11	8.18e-15	hsa03460:Fanconi anemia pathway	FANCI,BLM,RMI2,FANCA,FAAP24,BRCA1,FANCB,BRCA2,FANCG,BRIP1,RAD51C,EME1,FANCD2,UBE2T,RPA3,USP1
KEGG_PATHWAY	Homologous recombination	14	197	41	9375	1.03e-12	11.9872	5.91e-11	16.25	2.36e-10	5.71e-11	4.41e-14	hsa03440:Homologous recombination	BARD1,BLM,XRCC2,XRCC3,BRCA1,BRCA2,POLD3,BRIP1,RAD51C,EME1,RPA3,POLD1,RAD54L,TOPBP1
KEGG_PATHWAY	Mismatch repair	10	197	23	9375	4.03e-10	9.39469	1.85e-08	20.69	9.23e-08	1.78e-08	1.21e-11	hsa03430:Mismatch repair	RFC5,POLD3,RFC3,RFC4,PCNA,LIG1,EXO1,RFC2,POLD1,RPA3
KEGG_PATHWAY	Base excision repair	12	197	44	9375	1.06e-09	8.97469	4.04e-08	12.98	2.42e-07	3.9e-08	6.21e-11	hsa03410:Base excision repair	RFC5,POLD3,FEN1,RFC3,RFC4,PCNA,LIG1,RFC2,POLD1,POLE2,POLE,UNG
KEGG_PATHWAY	Nucleotide excision repair	12	197	63	9375	6.01e-08	7.22113	1.97e-06	9.06	1.38e-05	1.9e-06	5.54e-09	hsa03420:Nucleotide excision repair	RFC5,POLD3,RFC3,RFC4,PCNA,LIG1,RFC2,POLD1,POLE2,RPA3,POLE,DDB2
KEGG_PATHWAY	p53 signaling pathway	10	197	75	9375	2.42e-05	4.61618	0.000693	6.35	0.00553	0.000669	3.38e-06	hsa04115:p53 signaling pathway	PIDD1,RRM2,CCNE2,CDKN2A,CDK2,MDM2,CDK1,GTSE1,BBC3,DDB2
KEGG_PATHWAY	Cellular senescence	13	197	157	9375	0.000107	3.97062	0.00273	3.94	0.0242	0.00263	2.51e-05	hsa04218:Cellular senescence	LIN54,CDKN2A,LIN9,CDC25A,RBL1,CCNE2,CDK2,MDM2,E2F1,CDK1,E2F2,MYBL2,LIN52
KEGG_PATHWAY	Oocyte meiosis	10	197	138	9375	0.00239	2.6216	0.0547	3.45	0.422	0.0528	0.000641	hsa04114:Oocyte meiosis	SGO1,ESPL1,CCNE2,CDK2,CDK1,FBXO5,PKMYT1,CDC25C,REC8,MAD2L1
KEGG_PATHWAY	Prostate cancer	8	197	106	9375	0.00669	2.17457	0.139	3.59	0.785	0.134	0.00171	hsa05215:Prostate cancer	SLC46A1,CCNE2,IL1R2,LEF1,CDK2,MDM2,E2F1,E2F2
KEGG_PATHWAY	Small cell lung cancer	7	197	93	9375	0.0131	1.88273	0.25	3.58	0.951	0.241	0.00336	hsa05222:Small cell lung cancer	CCNE2,CDK2,CKS2,E2F1,E2F2,CKS1B,DDB2
KEGG_PATHWAY	Motor proteins	10	197	194	9375	0.0205	1.68825	0.362	2.45	0.991	0.349	0.00781	hsa04814:Motor proteins	DNAH3,KIF18B,KIF26A,KIFC1,KIF4A,MYO5C,KIF24,KIF2C,KIF21B,KIF15
KEGG_PATHWAY	Glutathione metabolism	5	197	59	9375	0.0346	1.46092	0.527	4.03	1.00e+0	0.509	0.00778	hsa00480:Glutathione metabolism	RRM1,RRM2,GGT6,GPX3,IDH2
KEGG_PATHWAY	Pyrimidine metabolism	5	197	59	9375	0.0346	1.46092	0.527	4.03	1.00e+0	0.509	0.00778	hsa00240:Pyrimidine metabolism	RRM1,DUT,RRM2,TK1,TYMS
KEGG_PATHWAY	Human T-cell leukemia virus 1 infection	10	197	224	9375	0.0449	1.34775	0.643	2.12	1.00e+0	0.621	0.0196	hsa05166:Human T-cell leukemia virus 1 infection	ESPL1,CCNE2,CDKN2A,IL1R2,ITGB2,CDK2,E2F1,BUB1B,E2F2,MAD2L1

### Sheet: KEGG 16E7 downregulated
Category	Term	Count	List Total	Pop Hits	Pop Total	P-Value	-log10 p-value	Benjamini	Fold Enrichment	Bonferroni	FDR	Fisher Exact	Full Term	User Ids
KEGG_PATHWAY	Cornified envelope formation	18	136	217	9375	1.21e-08	7.91721	2.88e-06	5.72	2.88e-06	2.87e-06	1.97e-09	hsa04382:Cornified envelope formation	SPRR2E,CERS3,SLC27A1,KRT1,KRT77,KRT75,CLDN1,PPP2R2B,KRT16,DSG1,DSG3,KRT6C,SPRR1A,DSC1,IVL,S100A8,SPRR1B,KRT6B
KEGG_PATHWAY	Integrin signaling	9	136	154	9375	0.00168	2.77469	0.115	4.03	0.329	0.114	0.000391	hsa04518:Integrin signaling	C3,COL6A1,TNC,ITGB8,ILK,ITGAV,ITGB6,THBS2,FBN1
KEGG_PATHWAY	ECM-receptor interaction	7	136	89	9375	0.00174	2.75945	0.115	5.42	0.339	0.114	0.000297	hsa04512:ECM-receptor interaction	COL6A1,TNC,ITGB8,ITGAV,ITGB6,THBS2,HSPG2
KEGG_PATHWAY	Cytoskeleton in muscle cells	11	136	233	9375	0.00194	2.7122	0.115	3.25	0.368	0.114	0.00056	hsa04820:Cytoskeleton in muscle cells	NEBL,COL5A3,COL5A2,COL6A1,ITGB8,ITGAV,ITGB6,THBS2,HSPG2,DSC2,FBN1
KEGG_PATHWAY	Steroid hormone biosynthesis	6	136	66	9375	0.00254	2.59517	0.121	6.27	0.453	0.12	0.000371	hsa00140:Steroid hormone biosynthesis	SULT1E1,AKR1C1,AKR1C3,CYP1A1,CYP1B1,AKR1C2
KEGG_PATHWAY	Cadherin signaling	14	136	404	9375	0.0054	2.26761	0.213	2.39	0.723	0.212	0.00214	hsa04519:Cadherin signaling	WNT10A,PCDHGC5,KRT1,KRT77,KRT75,KRT16,DSG1,FAT2,DSG3,KRT6C,DSC1,DSC2,KRT6B,WNT4
KEGG_PATHWAY	Human papillomavirus infection	12	136	333	9375	0.00853	2.06905	0.289	2.48	0.869	0.287	0.00324	hsa05165:Human papillomavirus infection	CCNA1,NOTCH3,WNT10A,PPP2R2B,COL6A1,TNC,ITGB8,ITGAV,ITGB6,THBS2,CREB5,WNT4
KEGG_PATHWAY	PPAR signaling pathway	5	136	76	9375	0.0238	1.62342	0.551	4.54	0.997	0.549	0.00484	hsa03320:PPAR signaling pathway	SLC27A1,FABP5,MMP1,ILK,ANGPTL4
KEGG_PATHWAY	Phagosome	7	136	155	9375	0.0244	1.61261	0.551	3.11	0.997	0.549	0.00728	hsa04145:Phagosome	C3,TUBB2B,TUBB2A,TUBA1A,ITGAV,THBS2,RAB7B
KEGG_PATHWAY	Efferocytosis	7	136	157	9375	0.0257	1.59007	0.551	3.07	0.998	0.549	0.00779	hsa04148:Efferocytosis	ABCA1,GPR132,LRP1,SLC2A1,ITGAV,DUSP8,RAB7B
KEGG_PATHWAY	Focal adhesion	8	136	203	9375	0.0272	1.56543	0.551	2.72	0.999	0.549	0.00933	hsa04510:Focal adhesion	COL6A1,TNC,ITGB8,ILK,ITGAV,ITGB6,THBS2,BIRC3
KEGG_PATHWAY	Cell adhesion molecule (CAM) interaction	7	136	160	9375	0.0279	1.5544	0.551	3.02	0.999	0.549	0.0086	hsa04514:Cell adhesion molecule (CAM) interaction	CD86,PTPRS,LRRC4,ITGB8,ITGAV,CLDN1,VSIR
KEGG_PATHWAY	IL-17 signaling pathway	5	136	94	9375	0.0465	1.33255	0.693	3.67	1.00e+0	0.69	0.0117	hsa04657:IL-17 signaling pathway	CXCL10,MMP1,CCL20,MMP9,S100A8
KEGG_PATHWAY	Apoptosis	6	136	137	9375	0.0476	1.32239	0.693	3.02	1.00e+0	0.69	0.0146	hsa04210:Apoptosis	TP53AIP1,TUBA1A,DDIT3,TNFSF10,CTSD,BIRC3
KEGG_PATHWAY	Axon guidance	7	136	184	9375	0.0497	1.30364	0.693	2.62	1.00e+0	0.69	0.0175	hsa04360:Axon guidance	EPHA4,SEMA3C,UNC5B,LRRC4,ILK,SLIT3,WNT4

### Sheet: KEGG 6E7 upregulated
NO GO BP pathways identified with p < 0.05 and 5 genes

### Sheet: KEGG 6E7 downregulated
Category	Term	Count	List Total	Pop Hits	Pop Total	P-Value	-log10 p-value	Benjamini	Fold Enrichment	Bonferroni	FDR	Fisher Exact	Full Term	User Ids
KEGG_PATHWAY	IL-17 signaling pathway	10	89	94	9375	2.07e-07	6.68403	4.43e-05	11.21	4.43e-05	4.06e-05	1.67e-08	hsa04657:IL-17 signaling pathway	NFKBIA,IL6,CXCL8,MMP1,CCL20,FOSB,TNF,S100A9,MMP9,S100A8
KEGG_PATHWAY	Cornified envelope formation	13	89	217	9375	7.62e-07	6.11805	8.15e-05	6.31	0.000163	7.47e-05	1.14e-07	hsa04382:Cornified envelope formation	SPRR2E,KRT1,TGM1,CLDN4,DSG1,S100A9,SPRR1A,ALOXE3,IVL,S100A8,SPRR1B,KRT6B,SPRR2D
KEGG_PATHWAY	TNF signaling pathway	10	89	119	9375	1.56e-06	5.80688	0.000111	8.85	0.000333	0.000102	1.62e-07	hsa04668:TNF signaling pathway	NFKBIA,SOCS3,IL6,CCL20,BCL3,MAP3K8,TNF,MMP9,CREB5,BIRC3
KEGG_PATHWAY	Pathways in cancer	15	89	533	9375	0.000406	3.39147	0.0217	2.96	0.0833	0.0199	0.000132	hsa05200:Pathways in cancer	NOTCH3,CEBPA,WNT10A,CXCL8,CALML5,MMP1,CALML3,MMP9,NFKBIA,BMP2,IL6,FRAT2,PIM1,HES1,BIRC3
KEGG_PATHWAY	Transcriptional misregulation in cancer	9	89	201	9375	0.000575	3.24033	0.0246	4.72	0.116	0.0225	0.000116	hsa05202:Transcriptional misregulation in cancer	CEBPA,IL6,CDKN2C,CXCL8,MAF,DDIT3,IGFBP3,MMP9,BIRC3
KEGG_PATHWAY	Pertussis	6	89	78	9375	0.000801	3.09637	0.0282	8.1	0.158	0.0258	9.17e-05	hsa05133:Pertussis	IL6,CXCL8,CALML5,C1R,CALML3,TNF
KEGG_PATHWAY	Lipid and atherosclerosis	9	89	216	9375	0.000922	3.03527	0.0282	4.39	0.179	0.0258	0.000199	hsa05417:Lipid and atherosclerosis	NFKBIA,IL6,CXCL8,CALML5,MMP1,DDIT3,CALML3,TNF,MMP9
KEGG_PATHWAY	C-type lectin receptor signaling pathway	6	89	105	9375	0.00301	2.52143	0.0804	6.02	0.475	0.0736	0.000468	hsa04625:C-type lectin receptor signaling pathway	NFKBIA,IL6,CALML5,BCL3,CALML3,TNF
KEGG_PATHWAY	Human T-cell leukemia virus 1 infection	8	89	224	9375	0.00499	2.3019	0.119	3.76	0.657	0.109	0.00126	hsa05166:Human T-cell leukemia virus 1 infection	NFKBIA,EGR1,IL6,ZFP36,CDKN2C,TNF,ETS2,CREB5
KEGG_PATHWAY	GnRH signaling pathway	5	89	93	9375	0.0112	1.95078	0.189	5.66	0.911	0.173	0.00186	hsa04912:GnRH signaling pathway	EGR1,CALML5,PLA2G4E,CALML3,HBEGF
KEGG_PATHWAY	Rheumatoid arthritis	5	89	95	9375	0.0121	1.91721	0.189	5.54	0.926	0.173	0.00204	hsa05323:Rheumatoid arthritis	IL6,CXCL8,MMP1,CCL20,TNF
KEGG_PATHWAY	Aldosterone synthesis and secretion	5	89	98	9375	0.0134	1.8729	0.189	5.37	0.944	0.173	0.00234	hsa04925:Aldosterone synthesis and secretion	NR4A2,NR4A1,CALML5,CALML3,CREB5
KEGG_PATHWAY	Viral protein interaction with cytokine and cytokine receptor	5	89	100	9375	0.0144	1.84164	0.189	5.27	0.955	0.173	0.00255	hsa04061:Viral protein interaction with cytokine and cytokine receptor	IL6,CXCL8,CCL20,ACKR3,TNF
KEGG_PATHWAY	AGE-RAGE signaling pathway in diabetic complications	5	89	101	9375	0.0148	1.82974	0.189	5.21	0.959	0.173	0.00267	hsa04933:AGE-RAGE signaling pathway in diabetic complications	EGR1,IL6,CXCL8,PIM1,TNF
KEGG_PATHWAY	Amoebiasis	5	89	103	9375	0.0158	1.80134	0.189	5.11	0.967	0.173	0.0029	hsa05146:Amoebiasis	SERPINB3,IL6,CXCL8,SERPINB13,TNF
KEGG_PATHWAY	Non-alcoholic fatty liver disease	6	89	157	9375	0.0159	1.7986	0.189	4.03	0.968	0.173	0.00371	hsa04932:Non-alcoholic fatty liver disease	CEBPA,SOCS3,IL6,CXCL8,DDIT3,TNF
KEGG_PATHWAY	Hepatitis B	6	89	163	9375	0.0184	1.73518	0.192	3.88	0.981	0.175	0.00446	hsa05161:Hepatitis B	NFKBIA,IL6,CXCL8,TNF,MMP9,CREB5
KEGG_PATHWAY	Insulin resistance	5	89	109	9375	0.0191	1.71897	0.192	4.83	0.984	0.175	0.00371	hsa04931:Insulin resistance	NFKBIA,SOCS3,IL6,TNF,CREB5
KEGG_PATHWAY	Toll-like receptor signaling pathway	5	89	109	9375	0.0191	1.71897	0.192	4.83	0.984	0.175	0.00371	hsa04620:Toll-like receptor signaling pathway	NFKBIA,IL6,CXCL8,MAP3K8,TNF
KEGG_PATHWAY	Human cytomegalovirus infection	7	89	227	9375	0.0197	1.70553	0.192	3.25	0.986	0.175	0.0057	hsa05163:Human cytomegalovirus infection	NFKBIA,IL6,CXCL8,CALML5,CALML3,TNF,CREB5
KEGG_PATHWAY	Cytokine-cytokine receptor interaction	8	89	298	9375	0.0217	1.66354	0.201	2.83	0.991	0.185	0.00721	hsa04060:Cytokine-cytokine receptor interaction	IL6,IL1RN,BMP2,CXCL8,CCL20,IL36G,ACKR3,TNF
KEGG_PATHWAY	Parathyroid hormone synthesis, secretion and action	5	89	115	9375	0.0228	1.64207	0.203	4.58	0.993	0.186	0.00466	hsa04928:Parathyroid hormone synthesis, secretion and action	NR4A2,EGR1,MAFB,CREB5,HBEGF
KEGG_PATHWAY	Coronavirus disease - COVID-19	7	89	238	9375	0.0242	1.61618	0.207	3.1	0.995	0.19	0.00734	hsa05171:Coronavirus disease - COVID-19	NFKBIA,IL6,CXCL8,MMP1,C1R,TNF,HBEGF
KEGG_PATHWAY	Kaposi sarcoma-associated herpesvirus infection	6	89	196	9375	0.0369	1.43297	0.292	3.22	1.00e+0	0.268	0.0107	hsa05167:Kaposi sarcoma-associated herpesvirus infection	NFKBIA,IL6,ZFP36,CXCL8,CALML5,CALML3
KEGG_PATHWAY	Estrogen signaling pathway	5	89	139	9375	0.0415	1.38195	0.317	3.79	1.00e+0	0.291	0.0102	hsa04915:Estrogen signaling pathway	CALML5,CALML3,MMP9,CREB5,HBEGF
KEGG_PATHWAY	Fluid shear stress and atherosclerosis	5	89	142	9375	0.0443	1.3536	0.327	3.71	1.00e+0	0.3	0.0112	hsa05418:Fluid shear stress and atherosclerosis	CALML5,DUSP1,CALML3,TNF,MMP9

### Sheet: KEGG DLYC up
Category	Term	Count	List Total	Pop Hits	Pop Total	P-Value	-log10 p-value	Benjamini	Fold Enrichment	Bonferroni	FDR	Fisher Exact	Full Term	User Ids
KEGG_PATHWAY	Cell cycle	44	233	158	9375	1.42e-33	32.8477	3.5e-31	11.2	3.5e-31	3.34e-31	9.44e-35	hsa04110:Cell cycle	PCNA,MCM7,CDCA5,BUB1B,TTK,PKMYT1,AURKB,MTBP,CCNB2,ORC6,CDC45,ORC1,CHEK1,E2F1,E2F2,FBXO5,BUB1,CDT1,DDX11,PLK1,CDC7,ESCO2,CDC6,KNL1,CDC25C,CDC25A,NDC80,TICRR,SGO1,CCNA2,WEE1,RBL1,ESPL1,CCNE2,CDK2,MCM3,CDK1,MDM2,MCM4,MCM5,MCM6,TRIP13,MCM2,MAD2L1
KEGG_PATHWAY	DNA replication	23	233	36	9375	4.6e-27	26.3372	5.68e-25	25.71	1.14e-24	5.43e-25	7.14e-29	hsa03030:DNA replication	RFC5,FEN1,RFC3,RFC4,RNASEH2A,PCNA,LIG1,MCM7,RFC2,PRIM1,POLD3,POLA1,POLA2,RPA3,POLD1,POLE2,MCM3,MCM4,MCM5,DNA2,MCM6,POLE,MCM2
KEGG_PATHWAY	Fanconi anemia pathway	17	233	54	9375	1.08e-13	12.9666	8.89e-12	12.67	2.67e-11	8.5e-12	6.16e-15	hsa03460:Fanconi anemia pathway	FANCI,BLM,RMI2,RMI1,FANCL,FANCA,BRCA1,FANCB,BRCA2,FANCG,BRIP1,RAD51C,EME1,FANCD2,UBE2T,RPA3,USP1
KEGG_PATHWAY	Homologous recombination	15	233	41	9375	4.26e-13	12.3706	2.63e-11	14.72	1.05e-10	2.51e-11	1.95e-14	hsa03440:Homologous recombination	BARD1,BLM,XRCC2,XRCC3,BRCA1,BRCA2,POLD3,RAD51D,BRIP1,RAD51C,EME1,RPA3,POLD1,RAD54L,TOPBP1
KEGG_PATHWAY	Mismatch repair	12	233	23	9375	1.75e-12	11.757	8.66e-11	20.99	4.33e-10	8.27e-11	4.45e-14	hsa03430:Mismatch repair	RFC5,POLD3,MSH6,RFC3,RFC4,PCNA,MSH2,LIG1,EXO1,RFC2,POLD1,RPA3
KEGG_PATHWAY	Base excision repair	13	233	44	9375	4.16e-10	9.38091	1.71e-08	11.89	1.03e-07	1.64e-08	2.59e-11	hsa03410:Base excision repair	RFC5,FEN1,RFC3,RFC4,PCNA,LIG1,RFC2,UNG,POLD3,NEIL3,POLD1,POLE2,POLE
KEGG_PATHWAY	p53 signaling pathway	13	233	75	9375	2.62e-07	6.5817	9.15e-06	6.97	6.46e-05	8.74e-06	3.19e-08	hsa04115:p53 signaling pathway	RRM2,PPM1D,BBC3,DDB2,PIDD1,CCNB2,CCNE2,CHEK1,CDK2,MDM2,BCL2,CDK1,GTSE1
KEGG_PATHWAY	Cellular senescence	18	233	157	9375	3.08e-07	6.51145	9.15e-06	4.61	7.6e-05	8.74e-06	6.02e-08	hsa04218:Cellular senescence	LIN54,CALML5,CALML3,FOXM1,CDC25A,CCNA2,CCNB2,RBL1,CCNE2,CHEK1,CDK2,MDM2,E2F1,CDK1,E2F2,MYBL2,LIN52,RAD9A
KEGG_PATHWAY	Nucleotide excision repair	12	233	63	9375	3.33e-07	6.47756	9.15e-06	7.66	8.24e-05	8.74e-06	3.64e-08	hsa03420:Nucleotide excision repair	RFC5,POLD3,RFC3,RFC4,PCNA,LIG1,RFC2,POLD1,POLE2,RPA3,POLE,DDB2
KEGG_PATHWAY	Oocyte meiosis	16	233	138	9375	1.49e-06	5.82681	3.67e-05	4.67	0.000367	3.51e-05	2.87e-07	hsa04114:Oocyte meiosis	CALML5,PLK1,CALML3,ADCY1,PKMYT1,CDC25C,REC8,SGO1,CCNB2,ESPL1,CCNE2,CDK2,CDK1,FBXO5,BUB1,MAD2L1
KEGG_PATHWAY	Motor proteins	16	233	194	9375	9.1e-05	4.04096	0.00204	3.32	0.0222	0.00195	2.54e-05	hsa04814:Motor proteins	DNAH3,KIF14,KIF24,KIF23,KIF11,MYO19,KIF15,CENPE,KIF18B,KIF26A,KIFC1,KIF4A,MYO5C,KIF2C,KIF20A,KIF20B
KEGG_PATHWAY	Progesterone-mediated oocyte maturation	11	233	110	9375	0.000382	3.41794	0.00786	4.02	0.09	0.00751	8.64e-05	hsa04914:Progesterone-mediated oocyte maturation	CCNA2,CCNB2,PLK1,CDK2,CDK1,ADCY1,PKMYT1,CDC25C,BUB1,CDC25A,MAD2L1
KEGG_PATHWAY	Platinum drug resistance	8	233	75	9375	0.00247	2.6073	0.0469	4.29	0.457	0.0448	0.000519	hsa01524:Platinum drug resistance	TOP2A,MSH6,MSH2,MDM2,BCL2,BIRC5,BRCA1,BBC3
KEGG_PATHWAY	Colorectal cancer	8	233	87	9375	0.00566	2.24718	0.0999	3.7	0.754	0.0955	0.00139	hsa05210:Colorectal cancer	MSH6,BCL2L11,MSH2,LEF1,BCL2,BIRC5,BBC3,DDB2
KEGG_PATHWAY	Apoptosis - multiple species	5	233	32	9375	0.00763	2.11748	0.126	6.29	0.849	0.12	0.00106	hsa04215:Apoptosis - multiple species	NGFR,BCL2L11,BCL2,BIRC5,BBC3
KEGG_PATHWAY	MicroRNAs in cancer	16	233	323	9375	0.0143	1.84466	0.219	1.99	0.971	0.209	0.00668	hsa05206:MicroRNAs in cancer	DNMT1,CDCA5,KIF23,BRCA1,CDC25C,CDC25A,BCL2L11,RPS6KA5,CCNE2,STMN1,MDM2,E2F1,BCL2,DNMT3B,E2F2,EZH2
KEGG_PATHWAY	Pyrimidine metabolism	6	233	59	9375	0.015	1.82391	0.219	4.09	0.976	0.209	0.00331	hsa00240:Pyrimidine metabolism	RRM1,DUT,RRM2,TK1,TYMS,DCK
KEGG_PATHWAY	Prostate cancer	8	233	106	9375	0.016	1.79588	0.219	3.04	0.981	0.209	0.00481	hsa05215:Prostate cancer	CCNE2,IL1R2,LEF1,CDK2,MDM2,BCL2,E2F1,E2F2
KEGG_PATHWAY	Human T-cell leukemia virus 1 infection	12	233	224	9375	0.0234	1.63078	0.304	2.16	0.997	0.291	0.0101	hsa05166:Human T-cell leukemia virus 1 infection	CCNA2,CCNB2,ESPL1,CCNE2,IL1R2,CHEK1,CDK2,E2F1,BUB1B,E2F2,ADCY1,MAD2L1
KEGG_PATHWAY	Glioma	6	233	76	9375	0.0398	1.40012	0.491	3.18	1.00e+0	0.469	0.0114	hsa05214:Glioma	CALML5,MDM2,E2F1,E2F2,CALML3,DDB2
KEGG_PATHWAY	Hepatitis B	9	233	163	9375	0.0493	1.30715	0.58	2.22	1.00e+0	0.555	0.0204	hsa05161:Hepatitis B	CCNA2,PCNA,CCNE2,CDK2,BCL2,E2F1,BIRC5,E2F2,DDB2

### Sheet: KEGG DLYC down
Category	Term	Count	List Total	Pop Hits	Pop Total	P-Value	-log10 p-value	Benjamini	Fold Enrichment	Bonferroni	FDR	Fisher Exact	Full Term	User Ids
KEGG_PATHWAY	Cornified envelope formation	13	94	217	9375	1.4e-06	5.85387	0.00023	5.97	0.00023	0.00023	2.2e-07	hsa04382:Cornified envelope formation	FLG,SPRR3,SLC27A1,KRT4,KRT1,KRT13,KRT75,KRT16,DSG1,KRT6C,SPRR1A,IVL,KRT6B
KEGG_PATHWAY	Cadherin signaling	11	94	404	9375	0.00655	2.18376	0.392	2.72	0.662	0.392	0.00229	hsa04519:Cadherin signaling	PCDHGA12,MRAS,KRT4,KRT16,KRT1,KRT13,DSG1,KRT75,KRT6C,TMC4,KRT6B
KEGG_PATHWAY	Cytoskeleton in muscle cells	8	94	233	9375	0.00829	2.08145	0.392	3.42	0.747	0.392	0.00229	hsa04820:Cytoskeleton in muscle cells	COL5A1,COL5A2,COL6A1,FN1,ITGB6,THBS2,MYL9,FBN1
KEGG_PATHWAY	IgSF CAM signaling	9	94	299	9375	0.0095	2.02228	0.392	3	0.793	0.392	0.00299	hsa04517:IgSF CAM signaling	CD86,TUBB2B,NFASC,TUBB2A,TUBA1A,PTPRS,SLIT3,L1CAM,MYL9
KEGG_PATHWAY	Staphylococcus aureus infection	5	94	99	9375	0.0167	1.77728	0.504	5.04	0.938	0.504	0.0031	hsa05150:Staphylococcus aureus infection	C3,CFH,KRT16,KRT13,DSG1
KEGG_PATHWAY	Integrin signaling	6	94	154	9375	0.0183	1.73755	0.504	3.89	0.953	0.504	0.00442	hsa04518:Integrin signaling	C3,COL6A1,FN1,ITGB6,THBS2,FBN1
KEGG_PATHWAY	Autophagy - animal	6	94	169	9375	0.0262	1.5817	0.617	3.54	0.987	0.617	0.00692	hsa04140:Autophagy - animal	GABARAPL1,MRAS,TP53INP2,WIPI1,CTSD,SQSTM1
KEGG_PATHWAY	Motor proteins	6	94	194	9375	0.0434	1.36251	0.896	3.08	0.999	0.896	0.0131	hsa04814:Motor proteins	TUBB2B,TUBB2A,TUBA1A,KIF26B,KIF12,MYL9
