## Supplemental Table 2 for "Inactivation of the RB1 and PTPN14 tumor suppressors cooperatively enables the lifespan extension activity of the human papillomavirus E7 oncoprotein"

### Sheet: 2A All plasmids
Supplemental Table 2. List of plasmids used in the study.
Plasmid name	Lab ID	Addgene ID	Gene	Promoter	Bacterial Resistance	Selection	Epitope Tag	Tag Location	Source
MSCV neo-C-HA GFP	8133	184522	GFP	MSCV LTR	Ampicillin	Neomycin	HA	C-terminus	Hatterschide et al Elife. 2022 Feb 16;11. pii: 75466. doi: 10.7554/eLife.75466
MSCV hygro C-HA GFP Un	8512	252440	GFP	MSCV LTR	Ampicillin	Hygromycin			This paper
MSCV-Puro GFP-Un	8130	184521	GFP	MSCV LTR	Ampicillin	Puromycin			Hatterschide et al Elife. 2022 Feb 16;11. pii: 75466. doi: 10.7554/eLife.75466
MSCV neo-C-HA only 18E7	6993	163311	HPV18 E7	MSCV LTR	Ampicillin	Neomycin	HA	C-terminus	Hatterschide et al J Virol. 2020 Aug 17;94(17). pii: JVI.01024-20. doi: 10.1128/JVI.01024-20. Print 2020 Aug 17.
MSCV-P C-FlagHA 18E7-Kozak	6641	35019	HPV18 E7	MSCV LTR	Ampicillin	Puromycin	FlagHA	C-terminus	White et al Proc Natl Acad Sci U S A. 2012 Jan 9
MSCV hygro C-HA 18E7 ∆DLLC	8514	252441	HPV18 E7 ∆DLLC	MSCV LTR	Ampicillin	Hygromycin	HA	C-terminus	This paper
MSCV-neo C HAonly GAW	6803				Ampicillin	Neomycin	HA	C-terminus	This paper
pDONR 18E7 R84A L91A	8525				Spectinomycin				This paper
MSCV-neo 18E7 R84A L91A C-HA	8539	252442	HPV18 E7 R84AL91A	MSCV LTR	Ampicillin	Neomycin	HA	C-terminus	This paper
MSCV-Neo HPV18E7 R84S C-HA	8220	163312	HPV18 E7 R84S	MSCV LTR	Ampicillin	Neomycin	HA	C-terminus	Hatterschide et al J Virol. 2020 Aug 17;94(17). pii: JVI.01024-20. doi: 10.1128/JVI.01024-20. Print 2020 Aug 17.
MSCV-Neo C-HA only 16E7	6990	252443	HPV16 E7	MSCV LTR	Ampicillin	Neomycin	HA	C-terminus	This paper
MSCV neo-C HA only 16E7 ∆DLYC	8202	252444	HPV16 E7 ∆DLYC	MSCV LTR	Ampicillin	Neomycin	HA	C-terminus	This paper
MSCV 16E7 R77S Neo C-HA	8129		HPV16 E7 R77S	MSCV LTR	Ampicillin	Neomycin	HA	C-terminus	This paper
MSCV-hygro C HAonly 16E7	8538		HPV 16 E7	MSCV LTR	Ampicillin	Hygromycin	HA	C-terminus	This paper
MSCV 16E7 DLYC hygro C-HA	8586		HPV16 E7 ∆DLYC	MSCV LTR	Ampicillin	Hygromycin	HA	C-terminus	This paper
MSCV 16E7 R77S hygro C-HA	8585	252445	HPV16 E7 R77S	MSCV LTR	Ampicillin	Hygromycin	HA	C-terminus	This paper
MSCV-P C-Flag HA 16E7 Kozak	6640	35018	HPV16 E7	MSCV LTR	Ampicillin	Puromycin	FlagHA	C-terminus	White et al Proc Natl Acad Sci U S A. 2012 Jan 9
MSCV 16E7 R77S Puro C-FlagHA	8126	163305	HPV16 E7 R77S	MSCV LTR	Ampicillin	Puromycin	FlagHA	C-terminus	Hatterschide et al J Virol. 2020 Aug 17;94(17). pii: JVI.01024-20. doi: 10.1128/JVI.01024-20. Print 2020 Aug 17
MSCV neo-C-HA only 6E7	6994	252446	HPV6 E7	MSCV LTR	Ampicillin	Neomycin	HA	C-terminus	This paper
MSCV-P C-FlagHA 6E7-Kozak	6642	35020	HPV6 E7	MSCV LTR	Ampicillin	Puromycin	FlagHA	C-terminus	White et al Proc Natl Acad Sci U S A. 2012 Jan 9
MSCV-P C-FlagHA HPV6 E7 R77S	8195	163309	HPV6 E7 R77S	MSCV LTR	Ampicillin	Puromycin	FlagHA	C-terminus	Hatterschide et al J Virol. 2020 Aug 17;94(17). pii: JVI.01024-20. doi: 10.1128/JVI.01024-20. Print 2020 Aug 17
MSCV neo-C-HA only 6E7 R77S	8684		HPV6 E7 R77S	MSCV LTR	Ampicillin	Neomycin	HA	C-terminus	This paper
MSCV-P C-FlagHA 11E7-Kozak	8494	252447	HPV11 E7	MSCV LTR	Ampicillin	Puromycin	FlagHA	C-terminus	This paper
lentiCRISPRi (v2) _Neo	8471	252448	KRAB-dCas9-MeCP2	EF-1a	Ampicillin	Neomycin			This paper
lentiCRISPRi (v2) _Puro	8472	252449	KRAB-dCas9-MeCP2	EF-1a	Ampicillin	Puromycin			This paper
lentiCRISPRi sgNT-1_Neo	8486	252450	ATCGTTTCCGCTTAACGGCG	U6	Ampicillin	Neomycin			This paper
lentiCRISPRi sgNT-2_Neo	8473	252451	GGGCCCGCATAGGATATCGC	U6	Ampicillin	Neomycin			This paper
lentiCRISPRi sgNT-3_Neo	8474	252452	CTGAGTGAAAAATAAAAGTT	U6	Ampicillin	Neomycin			This paper
lentiCRISPRi sgPTPN14-1_Neo	8478	252453	AGGAGAAAAACCTAAGCACG	U6	Ampicillin	Neomycin			This paper
lentiCRISPRi sgPTPN14-2_Neo	8479	252454	AAGGAGAAAAACCTAAGCAC	U6	Ampicillin	Neomycin			This paper
lentiCRISPRi sgPTPN14-3_Neo	8480	252455	GTCCGAGCAGAGGCGCACCG	U6	Ampicillin	Neomycin			This paper
lentiCRISPRi sgPTPN14-4_Neo	8481	252456	CGCAGCGGGCGCAGACTCGG	U6	Ampicillin	Neomycin			This paper
lentiCRISPRi sgNT-1_Puro	8475	252457	ATCGTTTCCGCTTAACGGCG	U6	Ampicillin	Puromycin			This paper
lentiCRISPRi sgNT-2_Puro	8476	252458	GGGCCCGCATAGGATATCGC	U6	Ampicillin	Puromycin			This paper
lentiCRISPRi sgNT-3_Puro	8477	252459	CTGAGTGAAAAATAAAAGTT	U6	Ampicillin	Puromycin			This paper
lentiCRISPRi sgRB1-1_Puro	8482	252460	GCTCTGGGTCCTCCTCAGGA	U6	Ampicillin	Puromycin			This paper
lentiCRISPRi sgRB1-2_Puro	8483	252461	AGGACGACGCGCGCGCACGT	U6	Ampicillin	Puromycin			This paper
lentiCRISPRi sgRB1-3_Puro	8484	252462	TTTGTAACGGGAGTCGGGAG	U6	Ampicillin	Puromycin			This paper
lentiCRISPRi sgRB1-4_Puro	8485	252463	CGCGGCGCTCAGTTGCCGGG	U6	Ampicillin	Puromycin			This paper
pDONR-Kozak-16E7-STOP	7048		HPV16 E7		Spectinomycin				White, Elizabeth A., et al. J Virol. 2012 Dec 15;86(24):13174-86. doi: 10.1128/JVI.02172-12
MSCV-P C Flag HA GAW	8091				Ampicillin	Puromycin	FlagHA	C-terminus	Sowa, Mathew E., et al. Cell. 2009 Jul 23;138(2):389-403. doi: 10.1016/j.cell.2009.04.042
pDONR-Kozak-6E7-STOP	7115	252466	HPV6 E7		Spectinomycin				This paper
pDONR 16E7 (d21-24)	8516	252467	HPV16 E7		Spectinomycin				This paper
pDONR 6E7 (d22-25)	8517	252468	HPV6 E7		Spectinomycin				This paper
MSCV-P C Flag HA 16E7 untagged	8518	252469	HPV16 E7		Ampicillin	Puromycin			This paper
MSCV-P C Flag HA 6E7 untagged	8519	252470	HPV6 E7		Ampicillin	Puromycin			This paper
MSCV-P C Flag HA 16E7 (d21-24) untagged	8520	252471	HPV16 E7		Ampicillin	Puromycin			This paper
MSCV-P C Flag HA 6E7 (d22-25) untagged	8521	252472	HPV6 E7		Ampicillin	Puromycin			This paper
MHT HPV18E7			HPV18 E7	T7	Ampicillin	N/A	MBP, 6xHis		This paper
MHT-HPV16E7			HPV16 E7	T7	Ampicillin	N/A	MBP, 6xHis		This paper
MHT-HPV11E7			HPV11 E7	T7	Ampicillin	N/A	MBP, 6xHis		This paper
MHT-HPV6⍺E7			HPV 6⍺E7	T7	Ampicillin	N/A	MBP, 6xHis		This paper
MHT-PTPN14-pDomain-TwinStrep			PTPN14 (residues 886-1147)	T7	Ampicillin	N/A	MBP, 6xHis, Twin StrepTag	MBP, 6xHis N-terminus; Twin StrepTag C-terminus	This paper

### Sheet: 2B Plasmids by figure
Figure	Sample	Plasmid 1	Lab ID	Addgene ID		Plasmid 2	Lab ID	Addgene ID
1A - 1D	GFP + GFP	MSCV neo-C-HA GFP	8133	184522		MSCV hygro C-HA GFP Un	8512	252440
	18E7 WT + GFP	MSCV neo-C-HA only 18E7	6993	163311		MSCV hygro C-HA GFP Un	8512	252440
	18E7 ∆DLLC + GFP	MSCV hygro C-HA 18E7 ∆DLLC	8514	252441		MSCV neo-C-HA GFP	8133	184522
	18E7 R84A L91A + GFP	MSCV-neo 18E7 R84A L91A C-HA	8539	252442		MSCV hygro C-HA GFP Un	8512	252440
	R84A L91A + ∆DLLC	MSCV-neo 18E7 R84A L91A C-HA	8539	252442		MSCV hygro C-HA 18E7 ∆DLLC	8514	252441
1E	GFP + GFP	MSCV neo-C-HA GFP	8133	184522		MSCV hygro C-HA GFP Un	8512	252440
	16E7 WT + GFP	MSCV-Neo C-HA only 16E7	6990	252443		MSCV hygro C-HA GFP Un	8512	252440
	16E7 ∆DLYC + GFP	MSCV neo-C HA only 16E7 ∆DLYC	8202	252444		MSCV hygro C-HA GFP Un	8512	252440
	16E7 R77S + GFP	MSCV 16E7 R77S hygro C-HA	8585	252445		MSCV neo-C-HA GFP	8133	184522
	R77S + ∆DLYC	MSCV 16E7 R77S hygro C-HA	8585	252445		MSCV neo-C HA only 16E7 ∆DLYC	8202	252444
2A	GFP	MSCV-Puro GFP-Un	8130	184521
	18 E7	MSCV-P C-FlagHA 18E7-Kozak	6641	35019
	16 E7	MSCV-P C-FlagHA 6E7-Kozak	6642	35020
2B - 2D	GFP	MSCV-Puro GFP-Un	8130	184521
	16 E7	MSCV-P C-Flag HA 16E7 Kozak	6640	35018
	18 E7	MSCV-P C-FlagHA 18E7-Kozak	6641	35019
	6 E7	MSCV-P C-FlagHA 6E7-Kozak	6642	35020
	11 E7	MSCV-P C-FlagHA 11E7-Kozak	8494	252447
3A - 3B	16 E7	MSCV-P C Flag HA 16E7 untagged	8518	252469
	GFP	MSCV-Puro GFP-Un	8130	184521
	6 E7	MSCV-P C Flag HA 6E7 untagged	8519	252470
3C - 3D	GFP	MSCV-Puro GFP-Un	8130	184521
	16 E7 WT	MSCV-P C-Flag HA 16E7 Kozak	6640	35018
	16 E7 R77S	MSCV 16E7 R77S Puro C-FlagHA	8126	163305
	6 E7 WT	MSCV-P C-FlagHA 6E7-Kozak	6642	35020
	6 E7 R77S	MSCV-P C-FlagHA HPV6 E7 R77S	8195	163309
4A - 4B	HPV16 E7	MHT-HPV16E7
	HPV18 E7	MHT HPV18E7
	HPV11 E7	MHT-HPV11E7
	HPV6 E7	MHT-HPV6⍺E7
5A - 5B	sgNT-1	lentiCRISPRi sgNT-1_Puro	8475	252457
	sgNT-2	lentiCRISPRi sgNT-2_Puro	8476	252458
	sgNT-3	lentiCRISPRi sgNT-3_Puro	8477	252459
	sgRB1-1	lentiCRISPRi sgRB1-1_Puro	8482	252460
	sgRB1-2	lentiCRISPRi sgRB1-2_Puro	8483	252461
	sgRB1-3	lentiCRISPRi sgRB1-3_Puro	8484	252462
	sgRB1-4	lentiCRISPRi sgRB1-4_Puro	8485	252463
5C - 5E	GFP + sgNT	MSCV neo-C-HA GFP	8133	184522		lentiCRISPRi sgNT-1_Puro	8475	252457
	18E7 + sgNT	MSCV neo-C-HA only 18E7	6993	163311		lentiCRISPRi sgNT-1_Puro	8475	252457
	6E7 + sgNT	MSCV neo-C-HA only 6E7	6994	252446		lentiCRISPRi sgNT-1_Puro	8475	252457
	sgRB1-1 + sgNT	lentiCRISPRi sgNT-1_Neo	8486	252450		lentiCRISPRi sgRB1-1_Puro	8482	252460
	sgRB1-4 + sgNT	lentiCRISPRi sgNT-1_Neo	8486	252450		lentiCRISPRi sgRB1-4_Puro	8485	252463
	sgRB1-1 + 6E7	MSCV neo-C-HA only 6E7	6994	252446		lentiCRISPRi sgRB1-1_Puro	8482	252460
	sgRB1-4 + 6E7	MSCV neo-C-HA only 6E7	6994	252446		lentiCRISPRi sgRB1-4_Puro	8485	252463
6A - 6B	sgNT-1	lentiCRISPRi sgNT-1_Neo	8486	252450
	sgNT-2	lentiCRISPRi sgNT-2_Neo	8473	252451
	sgNT-3	lentiCRISPRi sgNT-3_Neo	8474	252452
	sgPTPN14-1	lentiCRISPRi sgPTPN14-1_Neo	8478	252453
	sgPTPN14-2	lentiCRISPRi sgPTPN14-2_Neo	8479	252454
	sgPTPN14-3	lentiCRISPRi sgPTPN14-3_Neo	8480	252455
	sgPTPN14-4	lentiCRISPRi sgPTPN14-4_Neo	8481	252456
6C - 6F	GFP + sgNT	MSCV-Puro GFP-Un	8130	184521		lentiCRISPRi sgNT-1_Neo	8486	252450
	GFP + sgPTPN14-1	MSCV-Puro GFP-Un	8130	184521		lentiCRISPRi sgPTPN14-1_Neo	8478	252453
	16E7 + sgNT	MSCV-P C-Flag HA 16E7 Kozak	6640	35018		lentiCRISPRi sgNT-1_Neo	8486	252450
	16E7 + sgPTPN14-1	MSCV-P C-Flag HA 16E7 Kozak	6640	35018		lentiCRISPRi sgPTPN14-1_Neo	8478	252453
	6E7 + sgNT	MSCV-P C-FlagHA 6E7-Kozak	6642	35020		lentiCRISPRi sgNT-1_Neo	8486	252450
	6E7 + sgPTPN14-1	MSCV-P C-FlagHA 6E7-Kozak	6642	35020		lentiCRISPRi sgPTPN14-1_Neo	8478	252453
	6E7 + sgPTPN14-4	MSCV-P C-FlagHA 6E7-Kozak	6642	35020		lentiCRISPRi sgPTPN14-4_Neo	8481	252456
7A - 7B	GFP + sgNT	MSCV neo-C-HA GFP	8133	184522		lentiCRISPRi sgNT-1_Puro	8475	252457
	18E7 + sgNT	MSCV neo-C-HA only 18E7	6993	163311		lentiCRISPRi sgNT-1_Puro	8475	252457
	6E7 + sgNT	MSCV neo-C-HA only 6E7	6994	252446		lentiCRISPRi sgNT-1_Puro	8475	252457
	6E7 R77S + sgNT	MSCV neo-C-HA only 6E7 R77S	8684			lentiCRISPRi sgNT-1_Puro	8475	252457
	GFP + sgRB1-1	MSCV neo-C-HA GFP	8133	184522		lentiCRISPRi sgRB1-1_Puro	8482	252460
	GFP + sgRB1-4	MSCV neo-C-HA GFP	8133	184522		lentiCRISPRi sgRB1-4_Puro	8485	252463
	6E7 + sgRB1-1	MSCV neo-C-HA only 6E7	6994	252446		lentiCRISPRi sgRB1-1_Puro	8482	252460
	6E7 + sgRB1-4	MSCV neo-C-HA only 6E7	6994	252446		lentiCRISPRi sgRB1-4_Puro	8485	252463
	6E7 R77S + sgRB1-1	MSCV neo-C-HA only 6E7 R77S	8684			lentiCRISPRi sgRB1-1_Puro	8482	252460
	6E7 R77S + sgRB1-4	MSCV neo-C-HA only 6E7 R77S	8684			lentiCRISPRi sgRB1-4_Puro	8485	252463
Supp. 1A - 1B	GFP_neo	MSCV neo-C-HA GFP	8133	184522
	18E7 WT_neo	MSCV neo-C-HA only 18E7	6993	163311
	18E7 R84AL91A_neo	MSCV-neo 18E7 R84A L91A C-HA	8539	252442
	18E7 ∆DLLC_hygro	MSCV hygro C-HA 18E7 ∆DLLC	8514	252441
	18E7 R84S_neo	MSCV-Neo HPV18E7 R84S C-HA	8220	163312
Supp. 1C - 1F	GFP_neo	MSCV neo-C-HA GFP	8133	184522
	18E7 WT_neo	MSCV neo-C-HA only 18E7	6993	163311
	18E7 ∆DLLC_hygro	MSCV hygro C-HA 18E7 ∆DLLC	8514	252441
	18E7 R84AL91A_neo	MSCV-neo 18E7 R84A L91A C-HA	8539	252442
Supp. 2A - 2B	GFP	MSCV neo-C-HA GFP	8133	184522
	16E7 WT	MSCV-Neo C-HA only 16E7	6990	252443
	16E7 ∆DLYC	MSCV neo-C HA only 16E7 ∆DLYC	8202	252444
	16E7 R77S	MSCV 16E7 R77S Neo C-HA	8129
Supp. 2C - 2D	GFP	MSCV hygro C-HA GFP Un	8512	252440
	16E7 WT	MSCV-hygro C HAonly 16E7	8538
	16E7 ∆DLYC	MSCV 16E7 DLYC hygro C-HA	8586
	16E7 R77S	MSCV 16E7 R77S hygro C-HA	8585	252445
Supp. 3A - 3C	GFP + GFP	MSCV neo-C-HA GFP	8133	184522		MSCV hygro C-HA GFP Un	8512	252440
	16E7 WT + GFP	MSCV-Neo C-HA only 16E7	6990	252443		MSCV hygro C-HA GFP Un	8512	252440
	16E7 ∆DLYC + GFP	MSCV neo-C HA only 16E7 ∆DLYC	8202	252444		MSCV hygro C-HA GFP Un	8512	252440
	16E7 R77S + GFP	MSCV 16E7 R77S hygro C-HA	8585	252445		MSCV neo-C-HA GFP	8133	184522
	R77S + ∆DLYC	MSCV 16E7 R77S hygro C-HA	8585	252445		MSCV neo-C HA only 16E7 ∆DLYC	8202	252444
Supp. 4A	GFP-Un	MSCV-Puro GFP-Un	8130	184521
	16E7 WT-Un	MSCV-P C Flag HA 16E7 untagged	8518	252469
	16E7 ∆DLYC-Un	MSCV-P C Flag HA 16E7 (d21-24) untagged	8520	252471
	6E7 WT-Un	MSCV-P C Flag HA 6E7 untagged	8519	252470
	6E7 ∆GLHC-Un	MSCV-P C Flag HA 6E7 (d22-25) untagged	8521	252472
Supp. 4B	GFP-Un	MSCV-Puro GFP-Un	8130	184521
	16E7 WT-Un	MSCV-P C Flag HA 16E7 untagged	8518	252469
	16E7 ∆DLYC-Un	MSCV-P C Flag HA 16E7 (d21-24) untagged	8520	252471
Supp. 4C	GFP-Un	MSCV-Puro GFP-Un	8130	184521
	6E7 WT-Un	MSCV-P C Flag HA 6E7 untagged	8519	252470
	16E7 ∆DLYC-Un	MSCV-P C Flag HA 16E7 (d21-24) untagged	8520	252471
Supp. 5A - 5B	16E7 WT-Un	MSCV-P C Flag HA 16E7 untagged	8518	252469
	16E7 ∆DLYC-Un	MSCV-P C Flag HA 16E7 (d21-24) untagged	8520	252471
Supp. 5C	6E7 WT-Un	MSCV-P C Flag HA 6E7 untagged	8519	252470
	6E7 ∆GLHC-Un	MSCV-P C Flag HA 6E7 (d22-25) untagged	8521	252472
Supp. 6A - 6B	HPV18 E7	MHT HPV18E7
	HPV16 E7	MHT-HPV16E7
	HPV11 E7	MHT-HPV11E7
	HPV6 E7	MHT-HPV6⍺E7
