## Supplemental Table 3 for "Inactivation of the RB1 and PTPN14 tumor suppressors cooperatively enables the lifespan extension activity of the human papillomavirus E7 oncoprotein"

### Sheet: Supplemental table 3Antibodies
Supplemental Table 3. List of antibodies used in the study.
Target	Description	Company	Catalog number	Application	Dilution
HA	Anti-HA-Peroxidase (rat monoclonal)	Roche	12013819001	Western blot	1:500
PTPN14	Anti-PTPN14 (rabbit monoclonal D5T6Y)	Cell Signaling Technology	13808	Western blot	1:1000
Rabbit IgG	Anti-rabbit IgG HRP	Cell Signaling Technology	7074	Western blot	1:2000
Mouse IgG	Anti-mouse IgG HRP	Cell Signaling Technology	7076	Western blot	1:2000
Beta-Actin	Anti β-Actin (mouse monoclonal 8H10D10)	Cell Signaling Technology	3700	Western blot	1:1000
RB1	Anti-RB1 (mouse monoclonal 4H1)	Cell Signaling Technology	9309	Western blot	1:2000
GFP	Anti-GFP (rabbit polyclonal)	Invitrogen	A-6455	Western blot	1:2000
